# Integration of single-cell RNA and protein data identifies novel clinically-relevant lymphocyte phenotypes in breast cancers

**DOI:** 10.1101/2022.05.31.494081

**Authors:** Ghamdan Al-Eryani, Nenad Bartonicek, Chia-Ling Chan, Alma Anderson, Kate Harvey, Sunny Z. Wu, Dan Roden, Taopeng Wang, John Reeves, Bertrand Z Yeung, Etienne Masle-Farquhar, Christopher C Goodnow, Cindy Ma, Tri G. Phan, Joakim Lundeberg, Simon Junankar, Alexander Swarbrick

## Abstract

Immune cells are critical determinants of solid tumour aetiology, but the diverse phenotypes of intra-tumoural immune cells remain incompletely characterised. We applied integrated single cell RNA sequencing (scRNA-Seq) and highly multiplexed protein epitope analysis to a cohort of breast cancer samples to resolve cell states within the tumour microenvironment. We reveal novel protein markers for resting and activated tumour infiltrating lymphocytes, and show that high expression of CD103 primarily marks exhausted CD8 rather than tissue resident CD8 T-cells in human breast cancers. We identify two distinct states of activated CD4+ T follicular helper (Tfh) cells. A population resembling conventional Tfh (cTfh) cells were localised primarily to lymphoid aggregates by spatial transcriptomics. In contrast, cancer associated Tfh (caTfh) cells expressing markers of tissue residency and exhaustion co-localized with cancer foci and signalled to macrophages. Importantly, increased caTfh : cTfh ratio associated with improved disease outcome and response to checkpoint immunotherapy.
