## Supplementary Tables for "Integration of single-cell RNA and protein data identifies novel clinically-relevant lymphocyte phenotypes in breast cancers": Supplementary_table_S1_CITEpanelADT.xlsx

### Sheet: Sheet1
Order_number	Catalog	Barcode_number	Marker	Biolegend_name	Barcode_V2	Barcode_V1	Clone	Isotype	Reactivity	Ensembl Gene Id	Sample_panel_inclusion
1	300475	A0034	CD3	CD3	CTCATTGTAACTCCT		UCHT1	Mouse IgG1, k	Human	ENSG00000167286	CID3838_CID4040_CID4513_CID4660_CID4664_CID4676_CID4497
2	300563	A0072	CD4	CD4	TGTTCCCGCTCAACT		RPA-T4	Mouse IgG1, k	Human	ENSG00000010610	CID3838_CID4040_CID4513_CID4660_CID4664_CID4676_CID4497
3	301067	A0080	CD8A	CD8a	GCTGCGCTTTCCATT		RPA-T8	Mouse IgG1, k	Human	ENSG00000153563	CID3838_CID4040_CID4513_CID4660_CID4664_CID4676_CID4497
4	301855	A0081	CD14	CD14	TCTCAGACCTCCGTA		M5E2	Mouse IgG2b, k	Human	ENSG00000170458	CID3838_CID4040_CID4513_CID4660_CID4664_CID4676_CID4497
5	323046	A0082	CD15	CD15 (βEA-1)	TCACCAGTACCTAGT	TTGGACGTGCGATCT	W6D3	Mouse IgG1, k	Human	ENSG00000196371	CID3838_CID4040_CID4513_CID4660_CID4664_CID4676_CID4497
6	302061	A0083	CD16	CD16	AAGTTCACTCTTTGC		3G8	Mouse IgG1, k	Human	ENSG00000203747	CID3838_CID4040_CID4513_CID4660_CID4664_CID4676_CID4497
7	302259	A0050	CD19	CD19	CTGGGCAATTACTCG		HIB19	Mouse IgG1, k	Human	ENSG00000177455	CID3838_CID4040_CID4513_CID4660_CID4664_CID4676_CID4497
8	302643	A0085	CD25	CD25	TTTGTCCTGTACGCC		BC96	Mouse IgG1, k	Human	ENSG00000134460	CID3838_CID4040_CID4513_CID4660_CID4664_CID4676_CID4497
9	302955	A0150	CD28	CD28	TGAGAACGACCCTAA	ATTCTGTCTTTCCCA	CD28.2	Mouse IgG1, k	Human	ENSG00000178562	CID3838_CID4040_CID4513_CID4660_CID4664_CID4676_CID4497
10	334346	A0031	CD40	CD40	CTCAGATGGAGTATG		5C3	Mouse IgG1, k	Human	ENSG00000101017	CID3838_CID4040_CID4513_CID4660_CID4664_CID4676_CID4497
11	304064	A0086	CD45	CD45	TAGCGTGGAGTAGTG		HI30	Mouse IgG1, k	Human	ENSG00000081237	CID3838_CID4040_CID4513_CID4660_CID4664_CID4676_CID4497
12	304157	A0063	CD45RA	CD45RA	TCAATCCTTCCGCTT		HI100	Mouse IgG2b, k	Human	ENSG00000081237	CID3838_CID4040_CID4513_CID4660_CID4664_CID4676_CID4497
13	304255	A0087	CD45RO	CD45RO	CTCCGAATCATGTTG		UCHL1	Mouse IgG2a, k	Human	ENSG00000081237	CID3838_CID4040_CID4513_CID4660_CID4664_CID4676_CID4497
14	392421	A0084	CD56	CD56 (NCAM)	TTCGCCGCATTGAGT		QA17A16	Mouse IgG1, k	Human	ENSG00000149294	CID3838_CID4040_CID4513_CID4660_CID4664_CID4676_CID4497
15	305443	A0006	CD86	CD86	GTCTTTGTCAGTGCA		IT2.2	Mouse IgG2b, k	Human	ENSG00000114013	CID3838_CID4040_CID4513_CID4660_CID4664_CID4676_CID4497
16	351352	A0065	CD127	CD127 (IL-7Ra)	GTGTGTTGTCCTATG	GGCACCCATGTCTTT	A019D5	Mouse IgG1, k	Human	ENSG00000168685	CID3838_CID4040_CID4513_CID4660_CID4664_CID4676_CID4497
17	369619	A0151	CTLA4	CD152	ATGGTTCACGTAATC		BNI3	Mouse IgG2a, k	Human	ENSG00000163599	CID3838_CID4040_CID4513_CID4660_CID4664_CID4676_CID4497
18	329743	A0007	PDL1	CD274 (B7-H1, PD-L1)	GTTGTCCGACAATAC		29E.2A3	Mouse IgG1, k	Human	ENSG00000120217	CID3838_CID4040_CID4513_CID4660_CID4664_CID4676_CID4497
19	329955	A0088	PD1	CD279 (PD-1)	ACAGCGCCGTATTTA		EH12.2H7	Mouse IgG2b, k	Human	ENSG00000188389	CID3838_CID4040_CID4513_CID4660_CID4664_CID4676_CID4497
20	372725	A0089	TIGIT	TIGIT (VSTM3)	TTGCTTACCGCCAGA		A15153G	Mouse IgG2a, k	Human	ENSG00000181847	CID3838_CID4040_CID4513_CID4660_CID4664_CID4676_CID4497
21	358114	A0011	B7H4	B7-H4	TGTATGTCTGCCTTG	GATGAGAACAGGTTT	MIH43	Mouse IgG1, k	Human	ENSG00000134258	CID3838_CID4040_CID4513_CID4660_CID4664_CID4676_CID4497
22	359423	A0071	CCR4	CD194 (CCR4)	AGCTTACCTGCACGA		L291H4	Mouse IgG1, k	Human	ENSG00000183813	CID3838_CID4040_CID4513_CID4660_CID4664_CID4676_CID4497
23	356937	A0144	CXCR5	CD185 (CXCR5)	AATTCAACCGTCGCC		J252D4	Mouse IgG1, k	Human	ENSG00000160683	CID3838_CID4040_CID4513_CID4660_CID4664_CID4676_CID4497
24	353745	A0140	CXCR3	CD183 (CXCR3)	GCGATGGTAGATTAT		G025H7	Mouse IgG1, k	Human	ENSG00000186810	CID3838_CID4040_CID4513_CID4660_CID4664_CID4676_CID4497
25	353247	A0148	CCR7	CD197 (CCR7)	AGTTCAGTCAACCGA		G043H7	Mouse IgG2a, k	Human	ENSG00000126353	CID3838_CID4040_CID4513_CID4660_CID4664_CID4676_CID4497
26	320835	A0165	NKG2D	CD314 (NKG2D)	CGTGTTTGTTCCTCA		1D11	Mouse IgG1, k	Human	ENSG00000213809	CID3838_CID4040_CID4513_CID4660_CID4664_CID4676_CID4497
27	331229	A0139	TCRgd	TCR γ/δ	CTTCCGATTCATTCA		B1	Mouse IgG1, k	Human	NA	CID3838_CID4040_CID4513_CID4660_CID4664_CID4676_CID4497
28	350231	A0145	CD103	CD103	GACCTCATTGTGAAT		Ber-ACT8	Mouse IgG1, k	Human	ENSG00000083457	CID3838_CID4040_CID4513_CID4660_CID4664_CID4676_CID4497
29	343537	A0054	CD34	CD34	GCAGAAATCTCCCTT		581	Mouse IgG1, k	Human	ENSG00000174059	CID3838_CID4040_CID4513_CID4660_CID4664_CID4676_CID4497
30	344121	A0163	CD141	CD141 (Thrombomodulin)	GGATAACCGCGCTTT		M80	Mouse IgG1, κ	Human	ENSG00000178726	CID3838_CID4040_CID4513_CID4660_CID4664_CID4676_CID4497
31	324423	A0133	HER2	CD340 (erbB2/HER-2)	CTGTAGCCGCCTATT		24D2	Mouse IgG1, κ	Human	ENSG00000141736	CID3838_CID4040_CID4513_CID4660_CID4664_CID4676_CID4497
32	331539	A0160	CD1C	CD1c	GAGCTACTTCACTCG		L161	Mouse IgG1, κ	Human	ENSG00000158481	CID3838_CID4040_CID4513_CID4660_CID4664_CID4676_CID4497
33	310947	A0146	CD69	CD69	GTCTCTTGGCTTAAA		FN50	Mouse IgG1, κ	Human	ENSG00000110848	CID3838_CID4040_CID4513_CID4660_CID4664_CID4676_CID4497
34	338825	A0125	CD44	CD44	AATCCTTCCGAATGT		BJ18	Mouse IgG1, κ	Human	ENSG00000026508	CID3838_CID4040_CID4513_CID4660_CID4664_CID4676_CID4497
35	353437	A0143	CCR6	CD196 (CCR6)	GATCCCTTTGTCACT		G034E3	Mouse IgG2b, k	Human	ENSG00000112486	CID3838_CID4040_CID4513_CID4660_CID4664_CID4676_CID4497
36	324241	A0123	EPCAM	CD326 (EpCAM)	TTCCGAGCAAGTATC		9C4	Mouse IgG2b, κ	Human	ENSG00000119888	CID3838_CID4040_CID4513_CID4660_CID4664_CID4676_CID4497
37	352923	A0132	EGFR	EGFR	GCTTAACATTGGCAC		AY13	Mouse IgG1, κ	Human	ENSG00000146648	CID3838_CID4040_CID4513_CID4660_CID4664_CID4676_CID4497
38	303137	A0124	CD31	CD31	ACCTTTATGCCACGG		WM59	Mouse IgG1, κ	Human	ENSG00000261371	CID3838_CID4040_CID4513_CID4660_CID4664_CID4676_CID4497
39	350317	A0164	CD1d	CD1d	TCGAGTCGCTTATCA		51.1	Mouse IgG2b, κ	Human	ENSG00000158473	CID3838_CID4040_CID4513_CID4660_CID4664_CID4676_CID4497
40	310843	A0032	CD40L	CD154	GCTAGATAGATGCAA		24-31	Mouse IgG1, κ	Human	ENSG00000102245	CID3838_CID4040_CID4513_CID4660_CID4664_CID4676_CID4497
41	313241	A0061	cKIT	CD117 (c-kit)	AGACTAATAGCTGAC		104D2	Mouse IgG1, κ	Human	ENSG00000157404	CID3838_CID4040_CID4513_CID4660_CID4664_CID4676_CID4497
42	359135	A0141	CCR5	CD195 (CCR5)	CCAAAGTAAGAGCCA		J418F1	Rat IgG2b, κ	Human	ENSG00000160791	CID3838_CID4040_CID4513_CID4660_CID4664_CID4676_CID4497
43	323509	A0128	PDGFRa	CD140a	ATGCGCCGAGAATTA		16A1	rat IgG2bk	Human	ENSG00000134853	CID3838_CID4040_CID4513_CID4660_CID4664_CID4676_CID4497
44	350127	A0102	CRTH2	CD294 (CRTH2)	TGTTTACGAGAGCCC		BM16	rat IgG2ak	Human	ENSG00000183134	CID3838_CID4040_CID4513_CID4660_CID4664_CID4676_CID4497
45	300635	A0138	CD5	CD5	CATTAACGGGATGCC		UCHT2	rat IgG2ak	Human	ENSG00000110448	CID3838_CID4040_CID4513_CID4660_CID4664_CID4676_CID4497
46	307659	A0159	HLA.DR	HLA-DR	AATAGCGAGCAAGTA		L243	rat IgG2ak	Human	ENSG00000204287	CID3838_CID4040_CID4513_CID4660_CID4664_CID4676_CID4497
47	311445	A0058	HLA.A.B.C	HLA-A,B,C	TATGCGAGGCTTATC		W6/32	rat IgG2ak	Human	ENSG00000206503	CID3838_CID4040_CID4513_CID4660_CID4664_CID4676_CID4497
48	304847	A0147	CD62L	CD62L	GTCCCTGCAACTTGA		DREG-56	rat IgG2ak	Human	ENSG00000188404	CID3838_CID4040_CID4513_CID4660_CID4664_CID4676_CID4497
49	371519	A0053	CD11C	CD11c	TACGCCTATAACTTG		S-HCL-3	rat IgG2ak	Human	ENSG00000140678	CID3838_CID4040_CID4513_CID4660_CID4664_CID4676_CID4497
50	323609	A0129	PDGFRb	CD140b	CAATGGTTCACTGCC		18A2	rat IgG2ak	Human	ENSG00000113721	CID3838_CID4040_CID4513_CID4660_CID4664_CID4676_CID4497
51	331607	A0010	B7H3	CD276 (B7-H3)	GACTGGGAGGGTATT		DCN.70	Mouse IgG1,k	Human	ENSG00000103855	CID3838_CID4040_CID4513_CID4660_CID4664_CID4676_CID4497
52	328135	A0060	Thy1	CD90 (Thy1)	GCATTGTACGATTCA		50000000000	Mouse IgG1,k	Human	ENSG00000154096	CID3838_CID4040_CID4513_CID4660_CID4664_CID4676_CID4497
53	302847	A0154	CD27	CD27	GCACTCCTGCATGTA		O323	Mouse IgG1,k	Human	ENSG00000139193	CID3838_CID4040_CID4513_CID4660_CID4664_CID4676_CID4497
54	312231	A0062	CD10	CD10	CAGCCATTCATTAGG		HI10A	Mouse IgG1,k	Human	ENSG00000196549	CID3838_CID4040_CID4513_CID4660_CID4664_CID4676_CID4497
55	305239	A0005	CD80	CD80	ACGAATCAATCTGTG		2D10	Mouse IgG1,k	Human	ENSG00000121594	CID3838_CID4040_CID4513_CID4660_CID4664_CID4676_CID4497
56	344525	A0170	BTLA	CD272 (BTLA)	GTTATTGGACTAAGG		MIH26	Mouse IgG2a,k	Human	ENSG00000186265	CID3838_CID4040_CID4513_CID4660_CID4664_CID4676_CID4497
57	323129	A0026	CD47	CD47	GCATTCTGTCACCTA		CC2C6	Mouse IgG1, k	Human	ENSG00000196776	CID3838_CID4040_CID4513_CID4660_CID4664_CID4676_CID4497
58	338419	A0175	TACTILE	CD96 (TACTILE)	TGGCCTATAAATGGT		NK92.39	Mouse IgG1, k	Human	ENSG00000153283	CID3838_CID4040_CID4513_CID4660_CID4664_CID4676_CID4497
59	311509	A0022	4.1BBL	CD137L (4-1BB Ligand)	ATTCGCCTTACGCAA		5F4	Mouse IgG1, k	Human	ENSG00000125657	CID3838_CID4040_CID4513_CID4660_CID4664_CID4676_CID4497
60	336709	A0029	CD48	CD48	CTACGACGTAGAAGA		BJ40	Mouse IgG1, k	Human	ENSG00000117091	CID3838_CID4040_CID4513_CID4660_CID4664_CID4676_CID4497
61	357521	A0056	BCMA	CD269 (BCMA)	CAGATGATCCACCAT		19F2	Mouse IgG2a,k	Human	ENSG00000048462	CID3838_CID4040_CID4513_CID4660_CID4664_CID4676_CID4497
62	369333	A0152	LAG3	CD223 (LAG-3)	CATTTGTCTGCCGGT		11C3C65	Mouse IgG1, k	Human	ENSG00000089692	CID3838_CID4040_CID4513_CID4660_CID4664_CID4676_CID4497
63	330919	A0174	LFA.3	CD58	GTTCCTATGGACGAC		TS2/9	Mouse IgG1, k	Human	ENSG00000116815	CID3838_CID4040_CID4513_CID4660_CID4664_CID4676_CID4497
64	329527	A0189	2B4	CD244 (2B4)	TCGCTTGGATGGTAG		C1.7	Mouse IgG1, k	Human	ENSG00000122223	CID3838_CID4040_CID4513_CID4660_CID4664_CID4676_CID4497
65	301353	A0161	CD11b	CD11b	GACAAGTGATCTGCA		ICRF44	Mouse IgG1, k	Human	ENSG00000169896	CID3838_CID4040_CID4513_CID4660_CID4664_CID4676_CID4497
66	354915	A0181	CD21	CD21	AACCTAGTAGTTCGG		BU32	Mouse IgG1, k	Human	ENSG00000117322	CID3838_CID4040_CID4513_CID4660_CID4664_CID4676_CID4497
67	306413	A0177	FAS.L	CD178 (Fas-L)	CCGGTCCTCTGTATT		NOK-1	Mouse IgG1, k	Human	ENSG00000117560	CID3838_CID4040_CID4513_CID4660_CID4664_CID4676_CID4497
68	392905	A0166	CD66b	CD66b	AGCTGTAAGTTTCGG		6/40C	Mouse IgG1, k	Human	ENSG00000124469	CID3838_CID4040_CID4513_CID4660_CID4664_CID4676_CID4497
69	328233	A0176	CD39	CD39	TTACCTGGTATCCGT		A1	Mouse IgG1, κ	Human	ENSG00000138185	CID3838_CID4040_CID4513_CID4660_CID4664_CID4676_CID4497
70	371225	A0360	GITR	CD357 (GITR)	ACCTTTCGACACTCG		108-17	Mouse IgG2a, κ	Human	ENSG00000186891	CID3838_CID4040_CID4513_CID4660_CID4664_CID4676_CID4497
71	318813	A0020	HVEM	CD270 (HVEM, TR2)	TGATAGAAACAGACC		122	Mouse IgG1, k	Human	ENSG00000157873	CID3838_CID4040_CID4513_CID4660_CID4664_CID4676_CID4497
72	339945	A0149	CD161	CD161	GTACGCAGTCCTTCT		HP-3G10	Mouse IgG1, k	Human	ENSG00000111796	CID3838_CID4040_CID4513_CID4660_CID4664_CID4676_CID4497
73	393319	A0168	CD57	CD57	AACTCCCTATGGAGG		QA17A04	Mouse IgG1, κ	Human	ENSG00000109956	CID3838_CID4040_CID4513_CID4660_CID4664_CID4676_CID4497
74	329619	A0008	PD.L2	CD273 (B7-DC, PD-L2)	TCAACGCTTGGCTAG		24F.10C12	Mouse IgG2a,k	Human	ENSG00000197646	CID3838_CID4040_CID4513_CID4660_CID4664_CID4676_CID4497
75	313555	A0171	ICOS	CD278 (ICOS)	CGCGCACCCATTAAA		C398.4A	Aermenian Hamster Ig	Mouse, Human	ENSMUSG00000026009, ENSG00000163600	CID3838_CID4040_CID4513_CID4660_CID4664_CID4676_CID4497
76	329809	A0172	ICOSL	CD275 (B7-H2, B7-RP1, ICOSL)	GTTAGTGTTAGCTTG		9F.8A4	Mouse IgG1, κ	Human	ENSG00000160223	CID3838_CID4040_CID4513_CID4660_CID4664_CID4676_CID4497
77	333635	A0358	CD163	CD163	GCTTCTCCTTCCTTA		GHI/61	Mouse IgG1, κ	Human	ENSG00000177575	CID3838_CID4040_CID4513_CID4660_CID4664_CID4676_CID4497
78	350033	A0158	OX40	CD134 (OX40)	AACCCACCGTTGTTA		BER-ACT35 (ACT35)	Mouse IgG1, κ	Human	ENSG00000186827	CID3838_CID4040_CID4513_CID4660_CID4664_CID4676_CID4497
79	337623	A0023	PVR	CD155 (PVR)	ATCACATCGTTGCCA		SKII.4	Mouse IgG1, κ	Human	ENSG00000073008	CID3838_CID4040_CID4513_CID4660_CID4664_CID4676_CID4497
80	305649	A0156	FAS	CD95 (Fas)	CCAGCTCATTAGAGC		DX2	Mouse IgG1, κ	Human	ENSG00000026103	CID3838_CID4040_CID4513_CID4660_CID4664_CID4676_CID4497
81	331943	A0101	NKP46	CD335 (NKp46)	ACAATTTGAACAGCG		900	Mouse IgG1, κ	Human	ENSG00000189430	CID3838_CID4040_CID4513_CID4660_CID4664_CID4676_CID4497
82	348243	A0384	IgD	IgD	CAGTCTCCGTAGAGT		IA6-2	Mouse IgG2a, κ	Human	ENSG00000211898	CID3838_CID4040_CID4513_CID4660_CID4664_CID4676_CID4497
83	309835	A0355	4.1BB	CD137	CAGTAAGTTCGGGAC		4B4-1	Mouse IgG1, κ	Human	ENSG00000049249	CID3838_CID4040_CID4513_CID4660_CID4664_CID4676_CID4497
84	303541	A0389	CD38	CD38	TGTACCCGCTTGTGA		HIT2	Mouse IgG1, κ	Human	ENSG00000004468	CID3838_CID4040_CID4513_CID4660_CID4664_CID4676_CID4497
85	367721	A0153	KLRG1	KLRG1 (MAFA)	CTTATTTCCTGCCCT		SA231A2	Mouse IgG2a, κ	Human	ENSG00000139187	CID3838_CID4040_CID4513_CID4660_CID4664_CID4676_CID4497
86	361017	A0134	MCAM	CD146	CCTTGGATAACATCA		P1H12	Mouse IgG1, κ	Human	ENSG00000076706	CID3838_CID4040_CID4513_CID4660_CID4664_CID4676_CID4497
87	345047	A0169	TIM3	CD366 (Tim-3)	TGTCCTACCCAACTT		F38-2E2	Mouse IgG1, κ	Human	ENSG00000135077	CID3838_CID4040_CID4513_CID4660_CID4664_CID4676_CID4497
88	359311	A0371	CD49b	CD49b	GCTTTCTTCAGTATG		P1E6-C5	Mouse IgG1, κ	Human	ENSG00000164171	CID3838_CID4040_CID4513_CID4660_CID4664_CID4676_CID4497
89	338335	A0368	DNAM1	CD226 (DNAM-1)	TCTCAGTGTTTGTGG		11A8	Mouse IgG1, κ	Human	ENSG00000150637	CID3838_CID4040_CID4513_CID4660_CID4664_CID4676_CID4497
90	306037	A0064	CD123	CD123	CTTCACTCTGTCAGG		6H6	Mouse IgG1, κ	Human	ENSG00000185291	CID3838_CID4040_CID4513_CID4660_CID4664_CID4676_CID4497
91	337417	A0024	Nectin.2	CD112 (Nectin-2)	AACCTTCCGTCTAAG		TX31	Mouse IgG1, κ	Human	ENSG00000130202	CID3838_CID4040_CID4513_CID4660_CID4664_CID4676_CID4497
92	355117	A0027	CD70	CD70	CGCGAACATAAGAAG		113-16	Mouse IgG1	Human	ENSG00000125726	CID3838_CID4040_CID4513_CID4660_CID4664_CID4676_CID4497
93	342705	A0030	CD277	CD277 (BT3.1)	TACTTCTGGAGCCAG		BT3.1	Mouse IgG1	Human	ENSG00000026950	CID3838_CID4040_CID4513_CID4660_CID4664_CID4676_CID4497
94	356533	A0055	CD138	CD138 (Syndecan-1)	ACTCTTTCGTTTACG		MI15	Mouse IgG1, κ	Human	ENSG00000115884	CID3838_CID4040_CID4513_CID4660_CID4664_CID4676_CID4497
95	372815	A0126	CD133	CD133	TGGTAACGACAGTCC		clone 7	Mouse IgG1, κ	Human	ENSG00000007062	CID3838_CID4040_CID4513_CID4660_CID4664_CID4676_CID4497
96	337019	A0127	Podoplanin	Podoplanin	GGTTACTCGTTGTGT		NC-08	Rat IgG2a, λ	Human	ENSG00000162493	CID3838_CID4040_CID4513_CID4660_CID4664_CID4676_CID4497
97	314541	A0136	IgM	IgM	TAGCGAGCCCGTATA		MHM-88	Mouse IgG1, κ	Human	ENSG00000211899	CID3838_CID4040_CID4513_CID4660_CID4664_CID4676_CID4497
98	311137	A0180	CD24	CD24	AGATTCCTTCGTGTT		ML5	Mouse IgG2a, κ	Human	ENSG00000272398	CID3838_CID4040_CID4513_CID4660_CID4664_CID4676
99	342319	A0188	CD66a.c.e	CD66a/c/e	GGGACAGTTCGTTTC		ASL-32	Mouse IgG2b, κ	Human	ENSG00000079385	CID3838_CID4040_CID4513_CID4660_CID4664_CID4676
100	306737	A0224	TCRab	TCR a/β	CGTAACGTAGAGCGA		IP26	Mouse IgG1, κ	Human	NA	CID3838_CID4040_CID4513_CID4660_CID4664_CID4676
101	313317	A0351	CD135	CD135	CAGTAGATGGAGCAT		BV10A4H2	Mouse IgG1, κ	Human	ENSG00000122025	CID3838_CID4040_CID4513_CID4660_CID4664_CID4676
102	347509	A0356	RANKL	CD254 (TRANCE, RANKL)	TCCGTGTTAGTTTGT		MIH24	Mouse IgG2b, κ	Human	ENSG00000120659	CID3838_CID4040_CID4513_CID4660_CID4664_CID4676
103	410725	A0375	IgG.Fc	IgG Fc	CTGGAGCGATTAGAA		M1310G05	Rat IgG2a, κ	Human	ENSG00000211896	CID3838_CID4040_CID4513_CID4660_CID4664_CID4676
104	347325	A0398	CD115	CD115 (CSF-1R)	AATCACGGTCCTTGT		9-4D2-1E4	Rat IgG1, κ	Human	ENSG00000182578	CID3838_CID4040_CID4513_CID4660_CID4664_CID4676
105	312817	A0405	TLR4	CD284 (TLR4)	GCTTAGCTGTATCCG		HTA125	Mouse IgG2a, κ	Human	ENSG00000136869	CID3838_CID4040_CID4513_CID4660_CID4664_CID4676
106	328315	A0575	CD49a	CD49a (ITGA1)	ACTGATGGACTCAGA		TS2/7	Mouse IgG1, κ	Human	ENSG00000213949	CID3838_CID4040_CID4513_CID4660_CID4664_CID4676
107	344029	A0577	CD73	CD73 (Ecto-5'-nucleotidase)	CAGTTCCTCAGTTCG		AD2	Mouse IgG1, κ	Human	ENSG00000135318	CID3838_CID4040_CID4513_CID4660_CID4664_CID4676
108	342923	A0584	TCRVa24.Ja18	TCR Va24-Ja18 (iNKT cell)	AACTTCTGTGGTAGC		6B11	Mouse IgG1, κ	Human	NA	CID3838_CID4040_CID4513_CID4660_CID4664_CID4676
109	304337	A0576	CD49d	CD49d	CCATTCAACTTCCGG		9F10	Mouse IgG1, κ	Human	ENSG00000115232	CID3838_CID4040_CID4513_CID4660_CID4664_CID4676
110	313633	A0070	CD49f	CD49f	TTCCGAGGATGATCT		GoH3	Rat IgG2a, κ	Mouse, Human	ENSMUSG00000027111, ENSG00000091409	CID3838_CID4040_CID4513_CID4660_CID4664_CID4676
111	351733	A0581	TCRVa7.2	TCR Va7.2	TACGAGCAGTATTCA		3C10	Mouse IgG1, κ	Human	NA	CID3838_CID4040_CID4513_CID4660_CID4664_CID4676
112	334641	A0352	FCERIA	FceRIa	CTCGTTTCCGTATCG		AER-37 (CRA-1)	Mouse IgG2b, κ	Human	ENSG00000179639	CID3838_CID4040_CID4513_CID4660_CID4664_CID4676
113	305037	A0162	CD64	CD64	AAGTATGCCCTACGA		10.1	Mouse IgG1, κ	Human	ENSG00000150337	CID3838_CID4040_CID4513_CID4660_CID4664_CID4676
114	303027	A0369	CD29	CD29	GTATTCCCTCAGTCA		TS2/16	Mouse IgG1, κ	Human	ENSG00000150093	CID3838_CID4040_CID4513_CID4660_CID4664_CID4676
115	324125	A0135	CD324	CD324 (E-Cadherin)	ATCCTTCTCCCTTTC		67A4	Mouse IgG1, κ	Human	ENSG00000039068	CID3838_CID4040_CID4513_CID4660_CID4664_CID4676
116	336225	A0407	CD36	CD36	TTCTTTGCCTTGCCA		5-271	Mouse IgG2a, κ	Human	ENSG00000135218	CID3838_CID4040_CID4513_CID4660_CID4664_CID4676
117	343123	A0066	CD7	CD7	TGGATTCCCGGACTT		CD7-6B7	Mouse IgG2a, κ	Human	ENSG00000173762	CID3838_CID4040_CID4513_CID4660_CID4664_CID4676
118	309229	A0367	CD2	CD2	TACGATTTGTCAGGG		TS1/8	Mouse IgG1, κ	Human	ENSG00000116824	CID3838_CID4040_CID4513_CID4660_CID4664_CID4676
119	302359	A0100	CD20	CD20	TTCTGGGTCCCTAGA		2H7	Mouse IgG2b, κ	Human	ENSG00000156738	CID3838_CID4040_CID4513_CID4660_CID4664_CID4676
120	306531	A0366	CXCR4	CD184 (CXCR4)	TCAGGTCCTTTCAAC		12G5	Mouse IgG2a, κ	Human	ENSG00000121966	CID3838_CID4040_CID4513_CID4660_CID4664_CID4676
121	356021	A0804	CXCR6	CD186 (CXCR6)	GACAGTCGATGCAAC		K041E5	Mouse IgG2a, κ	Human	ENSG00000172215	CID3838_CID4040_CID4513_CID4660_CID4664_CID4676
122	357229	A0242	CCR2	CD192 (CCR2)	GAGTTCCCTTACCTG		K036C2	Mouse IgG2a, κ	Human	ENSG00000121807	CID3838_CID4040_CID4513_CID4660_CID4664_CID4676
123	310729	A0397	CCR3	CD193 (CCR3)	ACCAATCCTTTCGTC		5E8	Mouse IgG2b, κ	Human	ENSG00000183625	CID3838_CID4040_CID4513_CID4660_CID4664_CID4676
124	328509	A0244	ICAM2	CD102	TGACCTTCCTCTCCT		CBR-IC2/2	Mouse IgG2a, κ	Human	ENSG00000108622	CID3838_CID4040_CID4513_CID4660_CID4664_CID4676
125	303223	A0142	CD32	CD32	GCTTCCGAATTACCG		FUN-2	Mouse IgG2b, κ	Human	ENSG00000143226	CID3838_CID4040_CID4513_CID4660_CID4664_CID4676
126	321227	A0214	IntegrinB7	Integrin β7	TCCTTGGATGTACCG		FIB504	Rat IgG2a, κ	Mouse, Human	ENSMUSG00000001281, ENSG00000139626	CID3838_CID4040_CID4513_CID4660_CID4664_CID4676
127	363514	A0393	CD22	CD22	GGGTTGTTGTCTTTG		S-HCL-1	Mouse IgG2b, κ	Human	ENSG00000012124	CID3838_CID4040_CID4513_CID4660_CID4664_CID4676
128	342407	A0572	C5L2	C5L2	ACAATTTGTCTGCGA		1D9-M12	Mouse IgG2a, κ	Human	ENSG00000134830	CID3838_CID4040_CID4513_CID4660_CID4664_CID4676
129	354239	A0370	CD303	CD303 (BDCA-2)	GAGATGTCCGAATTT		201A	Mouse IgG2a, κ	Human	ENSG00000198178	CID3838_CID4040_CID4513_CID4660_CID4664_CID4676
130	333913	A0028	CD30	CD30	TCAGGGTGTGCTGTA		BY88	Mouse IgG1, κ	Human	ENSG00000120949	CID3838_CID4040_CID4513_CID4660_CID4664_CID4676
131	316017	A0033	CD52	CD52	CTTTGTACGAGCAAA		HI186	Mouse IgG2b, κ	Human	ENSG00000169442	CID3838_CID4040_CID4513_CID4660_CID4664_CID4676
132	308211	A0803	TRAIL	CD253 (TRAIL)	GCCATTCCTGCCTAA		RIK-2	Mouse IgG1, κ	Human	ENSG00000121858	CID3838_CID4040_CID4513_CID4660_CID4664_CID4676
133	324627	A0593	CD203c	CD203c (E-NPP3)	TAACCGTACCTGCAT		NP4D6	Mouse IgG1, κ	Human	ENSG00000154269	CID3838_CID4040_CID4513_CID4660_CID4664_CID4676
134	311317	A0383	CD55	CD55	GCTCATTACCCATTA		JS11	Mouse IgG1, κ	Human	ENSG00000196352	CID3838_CID4040_CID4513_CID4660_CID4664_CID4676
135	372613	A0208	XCR1	XCR1	AAGACGCATGTCAAC		S15046E	Rat IgG2a, κ	Human	ENSG00000173578	CID3838_CID4040_CID4513_CID4660_CID4664_CID4676
136	312723	A0599	CD158e1	CD158e1 (KIR3DL1, NKB1)	GGACGCTTTCCTTGA		DX9	Mouse IgG1, κ	Human	ENSG00000167633	CID3838_CID4040_CID4513_CID4660_CID4664_CID4676
137	339515	A0420	CD158	CD158 (KIR2DL1/S1/S3/S5)	TATCAACCAACGCTT		HP-MA4	Mouse IgG2b, κ	Human	ENSG00000125498	CID3838_CID4040_CID4513_CID4660_CID4664_CID4676
138	341307	A0600	CD158f	CD158f (KIR2DL5)	AAAGTGATGCCACTG		UP-R1	Mouse IgG1, κ	Human	ENSG00000274143	CID3838_CID4040_CID4513_CID4660_CID4664_CID4676
139	316925	A0215	CD268	CD268 (BAFF-R)	CGAAGTCGATCCGTA		11C1	Mouse IgG1, κ	Human	ENSG00000159958	CID3838_CID4040_CID4513_CID4660_CID4664_CID4676
140	308607	A0219	CD119	CD119 (IFN-γ R α chain)	TGTGTATTCCCTTGT		GIR-208	Mouse IgG1, κ	Human	ENSG00000027697	CID3838_CID4040_CID4513_CID4660_CID4664_CID4676
141	363425	A0818	CD11a.CD18	CD11a/CD18 (LFA-1)	GCGATTCATGTCACG		m24	Mouse IgG1, κ	Human	ENSG00000005844, ENSG00000160255	CID3838_CID4040_CID4513_CID4660_CID4664_CID4676
142	333407	A0167	CR1	CD35	ACTTCCGTCGATCTT		E11	Mouse IgG1, κ	Human	ENSG00000203710	CID3838_CID4040_CID4513_CID4660_CID4664_CID4676
143	350615	A0185	CD11a	CD11a	TATATCCTTGTGAGC		TS2/4	Mouse IgG1, κ	Human	ENSG00000005844	CID3838_CID4040_CID4513_CID4660_CID4664_CID4676
144	311913	A0247	CD267	CD267 (TACI)	AGTGATGGAGCGAAC		1A1	Rat IgG2a, κ	Human	ENSG00000240505	CID3838_CID4040_CID4513_CID4660_CID4664_CID4676
145	321143	A0205	CD206	CD206 (MMR)	TCAGAACGTCTAACT		15-2	Mouse IgG1, κ	Human	ENSG00000260314	CID3838_CID4040_CID4513_CID4660_CID4664_CID4676
146	342211	A0814	CD205	CD205 (DEC-205)	CTATCGTTTGATGCA		HD30	Mouse IgG1, κ	Human	ENSG00000054219	CID3838_CID4040_CID4513_CID4660_CID4664_CID4676
147	309413	A0009	B7H2	CD275 (B7-H2, ICOSL)	GTGCATTCAACAGTA		2D3	Mouse IgG2b, κ	Human	ENSG00000160223	CID3838_CID4040_CID4513_CID4660_CID4664_CID4676
148	305339	A0359	CD83	CD83	CCACTCATTTCCGGT		HB15e	Mouse IgG1, κ	Human	ENSG00000112149	CID3838_CID4040_CID4513_CID4660_CID4664_CID4676
149	348517	A0400	CD144	CD144 (VE-cadherin)	TCCACTCATTCTGTA		BV9	Mouse IgG2a, κ	Human	ENSG00000179776	CID3838_CID4040_CID4513_CID4660_CID4664_CID4676
150	334123	A015	CD71	CD71	CCGTGTTCCTCATTA		CY1G4	Mouse IgG2a, κ	Human	ENSG00000072274	CID3838_CID4040_CID4513_CID4660_CID4664_CID4676
151	400199	A0090	Mouse.IgG1.iso	Mouse IgG1, κ Isotype Control	GCCGGACGACATTAA		MOPC-21	NA	NA	NA	CID3838_CID4040_CID4513_CID4660_CID4664_CID4676_CID4497
152	400285	A0091	Mouse.IgG2a.iso	Mouse IgG2a, κ Isotype Control	CTCCTACCTAAACTG		MOPC-173	NA	NA	NA	CID3838_CID4040_CID4513_CID4660_CID4664_CID4676_CID4497
153	400373	A0092	Mouse IgG2b.iso	Mouse IgG2b, κ Isotype Control	ATATGTATCACGCGA		MPC-11	NA	NA	NA	CID3838_CID4040_CID4513_CID4660_CID4664_CID4676_CID4497
154	400673	A 0095	Rat.IgG2b.iso	Rat IgG2b, κ Isotype Control	GATTCTTGACGACCT		RTK4530	NA	NA	NA	CID3838_CID4040_CID4513_CID4660_CID4664_CID4676
155	400459	A0236	Rat.IgG1.iso	Rat IgG1, κ Isotype Control	ATCAGATGCCCTCAT		RTK2071	NA	NA	NA	CID3838_CID4040_CID4513_CID4660_CID4664_CID4676
156	400571	A0238	Rat.IgG2a.iso	Rat IgG2a, κ Isotype Control	AAGTCAGGTTCGTTT		RTK2758	NA	NA	NA	CID3838_CID4040_CID4513_CID4660_CID4664_CID4676
157	400973	A0241	Arm.ham.IgG.iso	Armenian Hamster IgG Isotype Control	CCTGTCATTAAGACT		HTK888	NA	NA	NA	CID3838_CID4040_CID4513_CID4660_CID4664_CID4676
