## Supplementary Tables for "Integration of single-cell RNA and protein data identifies novel clinically-relevant lymphocyte phenotypes in breast cancers": Supplementary_table_S2_patientSampleInfo.xlsx

### Sheet: Sheet1
Case ID	Gender	Age	Grade	Cancer Type	ER	PR	HER2 IHC	HER2 ISH (ratio)	Ki67	Subtype by IHC	Treatment status	Details of treatment	Notable Pathological features	Stage	Specimen collection date	Notes on specimen coll date	Last FU date	Date of Rec	Date of Death	Details	PDX Y/N
3838	Female	49	3	IDC	0	0	3+	Amplified (8.91)	0.6	HER2+	Naïve	-	Associated high grade DCIS.	pT2, N1a	2014-11-19		2020-02-11			ER neg, PR neg, HER2 pos. Well at last FU on 11/2/2020	N
4040	Female	57	3	IDC	95% 3+	95% 2-3+	0	Non-Amplified	>50%	ER+	Naïve	-	Associated high grade DCIS.	pT2, N0	2016-01-19		2020-04-07			Well at last FU on 7/4/2020	N
44971_CHUNKS2	Female	49	3	IDC	0	0	0	Non-Amplified	0.4	TNBC	Naïve	-	Highly atypical cells with circumscribed periphery, associated high grade DCIS and LVI. Accompanying lymphoid stroma.	pT2, N1a, Mx	2018-04-10		2019-11-27			Well at last FU on 27/11/2019. Has BRCA variant	N
4513	Female	73	3	MBC	0	0	0	Non-Amplified	0.75	TNBC	Treated	Neoadjuvant AC (4x), Paclitaxel (3x)	Metaplastic, spindle cell carcinoma with areas of sarcomatous appearance and inflammatory infiltrate. LVI present. RCB-II, partial pathological response to chemotherapy	pT3, pN0, Mx, Stage IIB	2018-05-18	Post Neoadjuvant AC (4x), Paclitaxel (3x) surgery date. Dx in Feb 2018		2018-06-08	2018-08-01		Y
4660	Female	55	3	IDC	1% 1+	0	3+	Amplified (5.4)	0.6	HER2+	Naïve	-	Associated high grade DCIS. Peritumoural lymphatic invasion		2016-12-01		2016-12-06			LTFU? All treatment ocurred in Wollongong	N
4664	Female	63	3	IDC	95% 2+	50% 2+	0	Non-Amplified	0.5	ER+	Naïve	-	Multifocal tumour with focal high grade DCIS. Extensive tumour necrosis and extensive LVI.		2017-05-11		2019-05-23	12/04/2019		Recurrence on bone scan and CT with bone, hepatic and pulmonary mets	N
