## Supplementary Tables for "Integration of single-cell RNA and protein data identifies novel clinically-relevant lymphocyte phenotypes in breast cancers": Supplementary_table_S4_Other_study_gene_signatures.csv

DOI	10.1016/j.cell.2018.11.043	10.1126/science.abe6474	10.1038/s41591-018-0078-7	10.1038/s41591-018-0078-7	10.1038/s41591-018-0078-7	10.1038/s41591-018-0078-7	NA	10.1186/s13059-019-1830-0	10.1038/s41467-019-12464-3	10.1038/s41467-019-12464-3	10.1016/j.immuni.2013.10.003	10.1016/j.immuni.2013.10.003	DOI: 10.1126/sciimmunol.abb6808	10.1016/j.immuni.2013.10.003	10.1016/j.immuni.2013.10.003	10.1038/s41467-020-15543-y	10.1016/j.immuni.2013.10.003	10.1016/j.immuni.2013.10.003	10.1016/j.immuni.2013.10.003	10.1016/j.immuni.2013.10.003	10.1016/j.celrep.2016.12.019	10.1016/j.immuni.2013.10.003	10.1016/j.cell.2018.05.060	10.1038/s41467-019-12464-3	10.1038/s41467-020-15543-y	10.1038/s41467-019-12464-3	10.1038/s41467-020-15543-y	10.1038/s41467-020-15543-y	10.1038/s41467-020-15543-y	10.1038/s41467-020-15543-y	10.1038/s41467-020-15543-y	10.1016/j.cell.2018.05.060	10.1016/j.cell.2018.05.060
Pub_anno	Dysfunctional_CD8_T	Terminal.Tex	CD8_TRM_DEG_sheet	CD8+ Trm signature	Sherene_sort_CD103pos_CD69pos	Sherene_sort_CD103neg_CD69pos	Cytotoxic_genes	heat_shock_genes_hypo	Szabo_et_al_2019_CD4_NV_CM--Resting	Szabo_et_al_2019_resting_CD4_CD8	Bindea_Th1_Th1	Bindea_Th2_Th2	Mouse_General_Trhall_Swarnalekha_Resident	Bindea_Th17	Bindea_Tfh	Cano_Gamez_et_al_2020_Rest_T_naive--Rest	Bindea_Tcm--Tcm	Bindea_Tem--Tem	Bindea_Tgd	Bindea_NK_CD56bright--NK	Charoentong_et_al_2017_NKT--NKT	Bindea_Treg	Azizi_2018_et_al_Glucose_Deprivation	Szabo_et_al_2019_CD8_Cytokine	Cano_Gamez_et_al_2020_STIM_IFN_High	Szabo_et_al_2019_Proliferation	Cano_Gamez_et_al_2020_STIM_HSP_high	Cano_Gamez_et_al_2020_Rest_T_EM	Cano_Gamez_et_al_2020_STIM_TEM_Th17_iTreg	Cano_Gamez_et_al_2020_Rest_T_EMRA	Cano_Gamez_et_al_2020_STIM_TEMRA_Th17_iTreg	Azizi_2018_et_al_Hypoxia/HIF_regulated	Azizi_2018_et_al_Anti-inflammatory
Manuscript ID	Li et al. Dysfunctional CD8 T	Zemint et al. CD8+ Tex	Sherene_Trm_DEG_list	Savas et al. scRNA-seq Trm	Savas et al. CD103+ CD69+	Savas et al. CD103+ CD69-	Cytotoxic	Heat shock / Hypoxia	Resting CD4 NV/CM Module score	Szabo_et_al_2019_resting_CD4_CD8	Th1	Th2	CD4 M Trm	Th17	Tfh	Rest	Tcm	Tem	Tgd	NK	NKT	Treg	GluD	TCytoK	IFN_Resp	Prolif	HSP	R-Tem	S-Tem	R-Temra	S-Temra	Hypoxia	AntiInf
	LAG3	CXCL13	VCAM1	HAVCR2	P2RY1	FCGR3A	GZMA	ATF3	CTB-133G6.1	WDR86	IFNG	PMCH	CREM	IL17A	B3GAT1	LRRN3	AQP3	AKT3	TRDC	DUSP4	BTN2A2	CCL3L1	NRN1	CCL3	IFIT2	PYCR1	DNAJB1	CCL5	TIMP1	NKG7	CCL5	AL2	IDO1
	HAVCR2	TNFRSF9	KIR2DL4	GZMB	ZC3H12C	PDZD4	GZMB	BTG2	TMEM45B	IL7R	LTA	AHI1	ELF1	RORC	BLR1	CCR7	ATF7IP	C7orf54	TARP	FOXJ1	CD101	CD72	FAM129A	CCL3L3	PMAIP1	NPW	HSPA1A	LYAR	IL9	GNLY	CCL3	ALDOA	LGALS3
	AKAP5	LAYN	TIMD4	VCAM1	RYR2	RAP1GAP2	GZMH	CEBPD	AK5	TSPAN2	APBB2	PTGIS	FTH1	IL17RA	C18orf1	TSHZ2	ATM	CCR2	C1orf61	LPCAT4	CD109	CLEC5A	1L23A	CCL4L2	IGFBP6	LIF	HSPA1B	KLRB1	CD70	CCL5	CCL4	AM	PDCD1
	PDCD1	ENTPD1	LINC00158	PRF1	CXCL13	IL5RA	GZMK	CXCL3	NOG	LRRC2	DOK5	AHI1	H3F3B		CDK5R1	ACTN1	CASP8	DDX17	TRGV9	MADD	CNPY3	FOXP3	SPRY1	IFNG	IFIT3	IL2	HSPA6	GZMK	LMNA	GZMA	IL9	BCL2	ENTPD1
	FAM3C	HAVCR2	RP11-277P12.20	KLRC1	PDLIM4	S1PR1	GZMM	CXCL2	NGFRAP1	SNAI3	IL12RB2	CXCR6	SH3BGRI3		CHGB	RGS10	CDC14A	EWSR1	CD160	38777	CNPY4	ITGA4	GADD45B	CCL4	IFNL1	SLC29A1	RGS2	HOPX	TNFRSF4	FGFBP2	GNLY	BCL2L1	CD274
	TNS3	CTLA4	WIPF3	NKG7	MYO1E	SLC6A8	PRF1	CXCL1	TCEA3	CD52	APBB2	EVI5	SUB1		CHI3L2	NPM1	CEP68	FLI1	FEZ1	MPPED1	CREB1	L1CAM	HSPA1A/B	GZMB	RSAD2	GINS2	DNAJB4	IL7R	SRGN	CST7	NKG7	FOS	CSF2
	LYST	KRT86	CCL3L3	CTSW	CDK14	KLF2	GNLY	DNAJB1	VSIG1	TIMP1	APOD	AHI1	TMSB4X		CXCL13	LEF1	CLUAP1	GDPD5		MUC3B	CRTC2	LIPA	GPNMB	XCL1	OASL	ODC1	LINC01480	CST7	APOBEC3H	GZMH	GZMH	JUN	CTLA4
	RDH10	TNFRSF18	KRT81	CCL4	GSG2	FAM153A	FASLG	DUSP1	FBLN5	YPEL4	ZBTB32	IL26	TNFRSF4		HEY1	SELL	CREBZF	LTK		NIBP	CRTC3	LRP1	HAVCR2	XCL2	HERC5	CENPV	RPL32	TNFSF13B	S100A11	TRGC2	HOPX	SRC	CXCL12
	PTMS	GEM	TMEM155	LAG3	KRT86	ITGAM	IFNG	EGR1	EPHX2	CALHM2	CD38	MB	UBB		HIST1H4K	C6orf48	CYLD	MEFV		PLA2G6	CSF2	LRRC42	SOAT2	CSF2	ZC3HAV1	GAL	HSP90AA1	LGALS3	TMEM173	HOPX	APOBEC3G	CBP	CXCL5
	CXCL13	TIGIT	CCL3	CCL3	NCS1	CD300A	TNF	FOS	NUAK2	S100A4	CSF2	NEIL3	VPS37B		ICA1	SATB1	DOCK9	NFATC4		RRAD	KLRC1	MARCO	ADAMTS6	CCR1	SAR1A	HPDL	HSPB1	S100A4	MIR155HG	CCL4	IFNG	CCR6	IL8
	KIR2DL4	DUSP4	KLRC1	CD8A	TLN2	ZNF516	IL2RG	FOSB	PIK3IP1	TSC22D3	CTLA4	GSTA4			KCNK5	LDLRAP1	FAM153B	PRKY		XCL1	FUT4	MMP12		IL10	ZBTB32	NME1	RPL29	KLF6	IL4I1	PRF1	PRF1	CEBPB	MIF
	SNAP47	PHLDA1	KRT86	GZMH	TMEM108	ALPK2	IL2	HSPA1A	HPCAL4	EPHA4	CD70	PHEX			KIAA1324	RPS13	FOXP1	TBC1D5			ICAM2	MNDA		HOPX	ISG15	FABP5	RPL35A	CXCR4	APOBEC3G	C12orf75	VIM	ENOLAS	PTGS2
	TIGIT	VCAM1	TNFSF4	HLA-DRB1	TNFRSF8	FAM153B		HSPA1B	PASK	ZNF831	DPP4	SMAD2			MAF	TMIGD2	FYB	TBCD			IL32	MRC1		FASLG	IFIH1	CD3EAP	RPL26	GZMA	S100A6	S100A4	NSG1	FAS	VEGFA
	CTLA4	SNX9	AC069363.1	CD8B	TNS3	KLF3		IER2	ANKRD55	ZCCHC18	EGFL6	CENPF			MAGEH1	EEF1B2	HNRPH1	TRAC			LAMP2	MS4A6A		GZMH	IFNB1	NLN	RPL14	NSG1	PRKCDBP	HCST	HLA-C	FASLG
	IFNG	MYO7A	RP11-305L7.1	GZMA	TSPAN13	FGR		JUN	C16orf74	GLIPR1	BST2	ANK1			MKL2	RPL31	INPP4B	VIL2			LILRB5	PELO		BATF3	PTGER4	POLR3G	RPLP2	MYO1F	GLB1	AC092580.4	CTSW	FKBP52
	MIR155HG	MYO1E	ADGRG1	FASLG	MYO7A	PLEKHG3		JUNB	SGK223	AIM1L	DUSP5	ADCY1			MYO6	NUCB2	KLF12				KLRG1	PLEK		TIMD4	NEDD1	KCNK15	PPP1R15A	STOM	ZBED2	ID2	C1orf21	GAPDH
	ENTPD1	KIR2DL4	DBH-AS1	TNFSF4	MAOB	TCF4		NFKBIA	GPR146	KLRB1	LRP8	AI582773			MYO7A	RPL9	LOC441155				HSPA4	PRSS23		FEZ1	MPZL1	GJB6	RPL31	CXCR3	TIGIT	LYAR	ZEB2	GLUT1
	TNFRSF9	AFAP1L2	GFOD1	GNLY	LAYN	LGR6		NR4A1	PABPC3	CNPY4	IL22	LAIR2			PASK		MAP3K1				HSPB6	PTGIR		HAVCR2	NCF2	NOP16	RPS6	CD2	CFLAR	CTSW	PLAU	GLUT3
	CD7	RBPJ	GZMB	IFNG	ILDR2	NUAK2		PPP1R15A	CYSLTR1	GDPD5	DGKI	SNRPD1			PDCD1		MLL				ISM2	ST8SIA4		ZBTB32	KLF4	DLL3	RPL36	FKBP11	SQRDL	GZMM	EOMES	CSF2
	DGKH	TNS3	ADGRG5	ADGRG1	CD109	DLEC1		SOCS3	LEF1	TC2N	CCL4	CXCR6			POMT1		N4BP2L2-IT2				ITIH2	STAB1		SLC27A2	C6orf141	CCDC86	RPL12	RORA	SLAMF1	APOBEC3G	ADGRG5	IFNG
	TOX2	ETV1	RP11-492E3.2	MIR155HG	GPR25	LEF1		ZFP36	ZBTB18	AHNAK	DPP4	MICAL2			PTPN13		NEFL				KDM4C			LAG3	B4GALT5	CDC20	RPL34	JAML	OPTN	KLRG1	PLEK	IFNB1
	CD27	PDLIM4	HAVCR2	KLRC2	MS4A6A	KLRG1		CXCL8	VIPR1	PBXIP1	GGT1	DHFR			PVALB		NFATC3				KIR2DS4			PRF1	AFAP1	METTL1	RPL11	PDCD4	TXN	IL32	AC069363.1	IL13
	RAB27A	PDCD1	LRRN3	CD63	LMCD1	FLT4		KLF6	GAL3ST4	HIST1H2BD	LRRN3	SMAD2			SH3TC1		PCM1				KIRREL3			IL18RAP	XBP1	ATAD3B	RPS18	TIMP1	TYMP	GZMK	HLA-DRB1	IL1R1
	TNFRSF1B	HMOX1	AFAP1L2	CHST12	KIF7	BAIAP3		HSPA6	APBA2	BCL9L	SYNGR3	WDHD1			SIRPG		PCNX				SDCBP			GZMA	RHEBL1	UCK2	RPL22	ITGA4	PTMS	SAMD3	APOBEC3H	IL2RA
	SLA	CD82	ETV1	KIR2DL4	KLF15	GOLGA2P7		IER3	TCP11L2	EEPD1	ATP9A	BIRC5			SLC7A10		PDXDC2				NFATC2IP			PTMS	IRF8	SRM	RPLP1	IL32	LINC01588	MYO1F	JAKMIP1	IL4
	TRAF5	AKAP5	TSC22D1	CMC1	TRBV10-2	ZBTB18		CCNL1	HEMGN	ADAM23	BTG3	DHFR			SMAD1		PHC3				MICB			PHLDA1		TOMM40						IL5
	AC006129.4	TOX	GZMH	AC069363.1	RGS13	B4GALNT3		MTRNR2L2	SLC22A17	THRA	CMAH	SLC39A14			ST8SIA1		POLR2J2				KIR2DL1			ZBED2		EIF4EBP1						IL6R
	ITGAE	GAPDH	MCTP2	WIPF3	MGLL	MS4A1		IER5	FHIT	KCTD7	HBEGF	HELLS			STK39		PSPC1				KIR2DL3			NCS1		RRP9						IL8
	PHLDA1	TNFSF4	BARX2	HLA-DRA	GEM	EPHA4		ID1	SLC16A10	CTSF	SGCB	LIMA1			THADA		REPS1				KIR3DL1			IQCG		ANKLE1						IL10R
	PAG1	NDFIP2	GNLY	CLEC2B	IFITM10	SELL		KRT6A	ZNF563	CAMK2N1		CDC25C			TOX		RPP38				KIR3DL2			JAKMIP1		EBNA1BP2						IL15R
	CSF1	LAG3	GOLIM4	PTMS	TICRR	RASGRP2		CYR61	FCMR	DCP1B		CDC7			TSHR		SLC7A6				NCR1			KLRC1		TMEM97						ITGA6
	NBL1	FAM3C	RP11-305L7.3	AC092580.4	TP73	FAM84B		DEPP1	LDLRAP1	Sep-04		GATA3			ZNF764		SNRPN				FOSL1			CRTAM		ORC6						ITK
	CCL3	ZBED2	CLECL1	ITGA1	ETV1	ZBTB10		CLDN4	SULT1B1	FXYD2							ST3GAL1				TSLP			CCR5		MRTO4						JUND
	VCAM1	GOLIM4	SPRY2	TIMD4	TRBV24-1	FAM49A		IRF1	ATM	CECR1							STX16				SLC7A7			EGR2		BOP1						CLB54
	GBP2	MIR155HG	PIK3AP1	KRT86	ZNF704	LYAR		DUSP2	SELL	DPYSL2							TIMM8A				SPP1			TNFRSF9		G0S2						MAP3K5
	IL2RB	MS4A6A	ITGA2	LINC00158	HMOX1	GZMK		PLAUR	GIMAP2	CCDC65							TRAF3IP3				TREM2			TNF		F12						MAP2K1
	SPRY2	SIRPG	STAP1	TRG-AS1	CLNK	CCR7		MAFF	SESN3	CDC25B							TXK				UBASH3A			SLC4A10		WDR4						MAP2K2
	FASLG	ACP5	SPAG6	TNIP3	ADAMTSL2	RASA3		KLF4	CACNA1I	FAM229A							TXLNGY				YBX2			ADAM19		FOSL1						MIF
	ZC3H12C	RGS1	PON3	FABP5	ITGAE	C1orf21		PHLDA2	C1orf162	RP11-111M22.2							USP9Y				CCDC88A			MSC		C17orf96						NFATC1
	MYO7A	RGS2	KLRC2	CD200R1	ENTPD1	TCF7		TNFAIP3	EVI2B	BCO2											CLEC1A			METRNL		PUS7						NFKB2
	SIRPG	CD200	DBN1	AFAP1L2	LRRC75B	SLC12A7			ATG9B	HHAT											THBD			SLAMF7		ECE2						NFKBIE
	PTPN6	CD27	DTHD1	PDCD1	GNG4	ENC1			RASA3	TGFB3											PDPN			NKG7		GCK						P53
	GFOD1	PDE7B	FASLG	HLA-DQA1	TNFRSF18	SMIM14			C14orf132	ANTXR2											VCAM1			CXCR6		PDSS1						TGM6
	HLA-DMA	LMCD1	FXYD2	ABI3	TSHZ2	SBF2			TXK	AQP3											EMR1			CD70		TMEM52						TNF
	CD8A	FKBP1A	CD200R1	LYST	LRRN3	PLAC8			MFGE8	CRIP2														ATP8B4		SMKR1						TNFRSF1B
	CBLB	GZMB	ATP8B4	TSC22D1	CD200	RASGRF2			DBP	MYO1F														SDC4		FKBP4						TRADD
	GALNT1	AHI1	MIR155HG	ITM2C	SH3BGRL2	FAM65B			SERINC5	MPP7														ELOVL6		MRPL12						TRAIL
	UBE2F	TBC1D4	ASPH	GOLIM4	TNFRSF9	A2MP1			EVI2A	NMT2														ADAP1		C16orf59						TRAP1
	DUSP4	SNAP47	PRSS23	CD38	DBH	WDR19			MMP28	UTRN														IL26		ATAD3A						VEGF
	SYT11	SRGAP3	IFNG	TMEM155	VDR	YBX3			ACACB	NLRP3														RDH10		DGAT2
			DIXDC1						SH3YL1	BTD														LTA		RPP25
			CCL4						RASGRP2	KLF2														MICAL2		CENPN
			MIR9-3HG						ACTN1	ZFP36L2														TNIP3		POLR3H
			SERP2						DPEP2	SUN2														CCL20		MFSD2A
			CTSW						CSGALNACT1	FXYD1														ULBP2		TLCD1
									BEST4	SOCS1																PDGFD
									IGFBP6	PARP10																ABCB1
									SFXN3	USP18																MXRA7
									CEP128	PLPP1																CTBP2
									PLCD1	TRIM21																CD8A
									CYB561	TAF4B																ZEB2
									ANKMY2	BST2																SYTL2
									NBPF11	CES4A																CHN2
									BAZ2B	HERC6																FGR
									IL11RA	EIF2AK2																TGFBR3
									ITGB7	RTP4																SETBP1
									ACSF2	APOL2																COLGALT2
									ATXN7L1	LPP																KIR2DL4
									PINK1	SP110																FKBP1B
									PDCD4	FAM19A2																ADGRG1
