## Supplementary Tables for "Integration of single-cell RNA and protein data identifies novel clinically-relevant lymphocyte phenotypes in breast cancers": Supplementary_table_S5_Correlation_protein.csv

	Ident	CD69vsCD48	CD69vsCD2	CD103vsCD69	CD103vs2B4	CD103vsCD49a	CD103vsCD57	CD69vsCD49f	CD69vsCD49a	CD69vsCD27	CD69vsCD28	CD69vsCD45RA	CD69vsCD62L	CD27vsCD62L	CD27vsCD49f	CD27vsCD45RA	PD1vsCD45RO	PD1vsCD27	PD1vsCD49f	PD1vsCD62L	CD45RAvsCD45RO	CD45RAvsCD49f	CD45RAvsCD62L	FASvsCD45RO	FASvsCD28	FASvsCD49f	FASvsCD62L
1	C01 - CD4+ Th : TPT1 ADT-CCR4	0.81285262	0.788308755	-0.001828218	0.486015246	-0.129652444	0.597802953	-0.108032879	0.448661506	-0.082722615	-0.060641665	-0.647823139	-0.51845344	0.296843642	-0.188070327	0.008121483	-0.210281483	0.235021253	-0.382503423	-0.230977582	-0.454244692	0.290701075	0.57479918	0.199520496	0.199520496	0.122123492	0.206813004
2	C02 - CD4+ Th : GPR183 ADT-CD49fhi	0.829504231	0.811966349	-0.15066895	0.388255555	-0.139703117	0.310310155	0.290332919	0.511575271	-0.104963396	-0.003675158	-0.584126685	-0.519031799	0.190541614	-0.035000664	0.075836378	-0.378647367	0.149693684	-0.33988579	0.007471609	-0.239680086	-0.131678173	0.547631048	0.182077552	0.182077552	0.138391662	0.081977634
3	C03 - CD8+ CTL : GZMK ADT-NKG2Dhi	0.814649211	0.71597112	0.282410636	0.344695518	0.176097363	0.357100982	-0.351411309	0.479121608	-0.037304903	-0.28405033	-0.627000583	-0.600079365	0.267233044	-0.307284712	0.05885112	0.016880209	0.101394958	-0.173490979	-0.354602859	-0.43140663	0.377264157	0.655050081	-0.018223473	-0.018223473	0.042665148	0.39347484
4	C04 - CD8+ CTL : METRNL ADT-NKG2Dmid	0.839171509	0.748122466	0.322491132	0.468111388	0.045323697	0.482271264	-0.313891157	0.391413124	0.033518842	-0.377869767	-0.703114115	-0.59138451	0.230365376	-0.137543139	0.055408303	-0.040029098	0.115161662	-0.171353922	-0.336765942	-0.183690322	0.321475882	0.661249993	0.07546859	0.07546859	0.053458468	0.544457101
5	C05 - CD4+ Treg : TNFRSF9 ADT-4.1BB	0.784435347	0.819090274	-0.090484225	0.41518037	-0.001208251	0.407460412	-0.344733325	0.233119508	0.313787175	0.155756316	-0.505722781	-0.412944596	0.098295928	-0.182355327	-0.073986296	-0.092390359	-0.243286667	0.159318946	-0.192289698	-0.458927614	0.332728365	0.501569202	0.463404672	0.463404672	-0.413351208	-0.160803127
6	C06 - CD4+ Tfh : CXCL13 ADT-PD1	0.805542996	0.881478751	0.332447094	0.331239886	0.142500404	0.113871496	-0.503601432	0.286255081	0.0199466	-0.246881495	-0.597968106	-0.607736284	0.104044766	0.043383485	0.011042498	0.123783119	0.047299384	-0.091736256	-0.482303653	-0.374207621	0.403790289	0.681522382	0.277608426	0.277608426	-0.273621803	0.013863317
7	C07 - CD4+ Treg : IKZF2 ADT-CD49fhi	0.725972451	0.838274841	-0.037545165	0.487231439	-0.110997693	0.44425864	-0.274952929	0.274755149	0.36647204	-0.087734157	-0.633783632	-0.541274796	-0.069270807	-0.036176963	-0.244052328	-0.217016609	-0.114870242	0.13805389	-0.126952505	-0.296810269	0.253785382	0.605800206	0.386904282	0.386904282	-0.296347343	-0.236184083
8	C08 - CD8+ CTL : ZNF683 ADT-CD57hi	0.710920649	0.646702042	0.454480531	0.396786851	0.171707999	0.196640074	-0.282428371	0.51772918	-0.03382074	-0.364258073	-0.620608546	-0.531821187	0.360946819	-0.24187687	0.08992133	-0.018029035	0.213639878	-0.160787294	-0.24741922	-0.430979818	0.3158534	0.635550661	0.124216569	0.124216569	0.018934644	0.359630354
9	C09 - NK : TYROBP ADT-NKP46	0.803462871	0.529842142	0.579335566	0.472478447	0.57136231	-0.014457833	-0.145514288	0.542368728	-0.284375663	-0.545760314	-0.62988746	-0.664623944	0.44988993	0.052591621	0.372485825	0.035908589	0.13498194	-0.049434364	-0.086588494	0.03925402	0.286478818	0.735839687	0.232062095	0.232062095	0.091906582	0.60441172
10	C10 - CD4+ T : N4BP2L2 ADT-Low	0.68705439	0.695838592	0.284964104	0.395024202	0.012231599	0.160953968	-0.042876799	0.387231624	-0.104053635	-0.226500168	-0.465628144	-0.472727001	0.125916155	-0.011534279	0.104445791	-0.195463561	0.088706459	-0.077934191	-0.308846828	-0.073744736	0.051214675	0.591453247	0.264406567	0.264406567	0.136204045	0.202617395
11	C11 - ILC : RPL38 ADT-IgG.Fc	0.487783987	0.413390569	0.140074217	0.304669956	0.001530031	0.083559765	-0.141302323	0.409864551	-0.070263351	-0.147933027	-0.313844823	-0.264335789	0.087812644	0.000559485	0.010669265	-0.164500807	0.151039398	-0.031540927	-0.580885849	0.188342861	0.010751064	0.595417331	0.147698176	0.147698176	-4.53E-05	0.372536698
12	C12 - CD8+ T : N4BP2L2 ADT-Low	0.684579882	0.694163515	0.340188683	0.314150544	0.271876952	0.140728858	-0.350790507	0.446696138	-0.05279515	-0.349596905	-0.566026602	-0.581111098	0.201642013	0.087049738	0.087384654	-0.119904123	0.158904373	0.04810498	-0.46036009	-0.048431491	0.249529091	0.721654806	0.14720924	0.14720924	0.064016922	0.459371873
13	C13 - ILC-gdT : C6orf48 ADT-KLRG1	0.642071346	0.689686317	0.320783317	0.424242437	0.279547693	0.253891655	-0.144996078	0.331492341	0.248520001	-0.179905038	-0.257509371	-0.297847548	-0.036898325	-0.069091095	-0.044952516	-0.071215233	0.046428599	-0.014141946	-0.52172529	-0.00199951	0.112898535	0.486256961	0.255748011	0.255748011	0.033480767	0.351416656
14	C14 - Prolif Lymph : MKI67	0.719706234	0.601973209	0.320110155	0.394743471	0.666730473	-0.023797843	-0.153770554	0.469592357	-0.075140838	-0.238909106	-0.540251318	-0.550041599	0.40341964	-0.084294527	0.399650149	0.279404932	-0.0274288	-0.107684263	-0.217927345	-0.428694575	0.118490265	0.673531776	0.283167473	0.283167473	-0.15627537	0.275022009
15	C15 - CD8+ Tex : HAVCR2 CITE-CD103hi	0.741130656	0.873359592	0.586993036	0.558384607	0.568970181	-0.0075325	-0.547525891	0.523222986	0.329434597	-0.525246258	-0.599484657	-0.551486005	0.161858439	-0.336867124	0.050003722	0.46537008	-0.026985035	-0.25964072	-0.618400659	-0.46419989	0.432307783	0.670944525	0.023428231	0.023428231	-0.098865615	0.235561401
16	C16 - CD4+ T : IFNG ADT-CCR5	0.846021874	0.753746231	-0.57561839	0.259359526	-0.423518993	0.429827272	-0.442162247	0.411453331	-0.540820992	-0.176006996	-0.790125219	-0.755999621	0.596829113	0.210501982	0.580565203	0.149533754	0.0493402	-0.129026662	-0.245628512	-0.681461852	0.427517191	0.805933344	-0.167291974	-0.167291974	0.2235167	0.369271593
17	C17 - ILC-gdT : RACK1 ADT-CD24	0.408617141	0.602348138	0.021433408	0.143630467	-0.060423161	0.04409172	0.01878963	0.282280694	0.076231815	-0.045168548	-0.257854421	-0.23175021	-0.154571717	-0.026610882	-0.089530738	-0.415203843	0.035922276	-0.372566898	-0.458988413	0.283543524	0.373828359	0.591149015	0.473980226	0.473980226	0.385480161	0.391416633
18	C18 - T HSP/Hypo : FOSB ADT-Low	0.680518915	0.68418795	0.084815436	0.222670425	-0.054462209	0.281760699	0.085961506	0.609128467	-0.101458981	-0.187447283	-0.52918373	-0.632776789	0.053371156	-0.007123225	-0.019952159	-0.291028486	-0.02799692	-0.056266583	-0.340319862	0.024753203	-0.007256253	0.766650602	0.157767642	0.157767642	-0.199921023	0.414044281
19	C19 - CD4+ Th : RACK1 ADT-CD7	0.809653007	0.790387298	-0.647857898	0.306657185	-0.348114302	0.401937339	-0.230419638	0.237600999	-0.481117391	0.030806118	-0.797154268	-0.775895204	0.476301831	0.391560446	0.551795405	0.183270479	0.03464781	-0.144648939	0.021209214	-0.731768096	0.314463433	0.754772032	-0.025304827	-0.025304827	0.267439121	0.160851997
20	C20 - Lymph : OASL ADT-NA	0.673161767	0.658789018	0.041456864	0.294033056	0.089269332	0.156370197	0.281701711	0.432825659	-0.052582101	-0.045327099	-0.273595881	-0.270389788	0.291993423	0.139794675	0.085884089	0.035587094	0.127349221	-0.030829387	0.11679911	0.063698015	0.174760958	0.438606804	0.369717117	0.369717117	0.381531488	0.09478615
21	C21 - CD8+ MAIT : HSP90AA1 ADT-TCRVa7.2	0.837361152	0.793618975	0.307696264	0.331446667	0.614871129	0.133431859	-0.276065682	0.452906821	-0.323725748	-0.161296545	-0.483592719	-0.452206648	0.3388941	0.020980412	0.113946505	-0.156745372	0.208297165	0.055117174	0.098119129	-0.258795161	0.310881067	0.52301753	0.138432134	0.138432134	0.293693141	0.257252543
	Unclustered (All cells without cluster stratification)	0.777089586	0.743173833	0.293058918	0.484605505	0.300539336	0.264246757	-0.213157131	0.454951808	-0.066346689	-0.244774425	-0.622532038	-0.576285685	0.245306635	-0.121944079	0.102313354	0.007792326	0.057433608	-0.166662756	-0.28526884	-0.332245301	0.257929223	0.670151141	0.230078469	0.230078469	-0.082215344	0.225171508
