## Supplementary Tables for "Integration of single-cell RNA and protein data identifies novel clinically-relevant lymphocyte phenotypes in breast cancers": Supplementary_table_S6_Tfh_survival_genes.xlsx

### Sheet: Gene_signatures
IGFL2_Tfh	CD103_Tfh
SERPINE2	KRT86
GEM	NFIL3
IGFL2	BHLHE40
GNG4	IL21
G0S2	CTSL
NMB	CD6
CHN1	GADD45G
LMO4	NFIL3
PGM2L1	RNF19A
CXCL13	CXCL13

### Sheet: PD1_patient_cohort_info
Patient_classification	timepoint	Cell_type	n
NE	Baseline	CD8_Ex	19
NE	Baseline	Tfh_LAG3	12
NE	Baseline	Tfh_IGFL2	16
NE	During	CD8_Ex	16
NE	During	Tfh_LAG3	10
NE	During	Tfh_IGFL2	17
E	Baseline	CD8_Ex	9
E	Baseline	Tfh_LAG3	8
E	Baseline	Tfh_IGFL2	9
E	During	CD8_Ex	9
E	During	Tfh_LAG3	9
E	During	Tfh_IGFL2	9
